# Sanjeevani: A manually curated anti-cancerous phytochemical database integrated with tools

**DOI:** 10.64898/2026.06.15.732344

**Authors:** Vicky Jha, Ronak Jha, Sakshi Shukla, Shardul Shingan, Gourab Das

**Author notes:** Corresponding author: Gourab Das.

## Abstract

**Background:** Cancer continues to pose a massive global health burden. While plant-derived phytochemicals offer promising therapeutic leads, existing natural product databases often lack cancer specificity, dataset downloadability, and integrated screening tools.

**Methods:** We developed Sanjeevani, an integrative web platform cataloguing 4,823 curated anticancer phytochemicals. Using a balanced dataset of 9,646 molecules, we trained Support Vector Machine (SVM), Random Forest, and K-Nearest Neighbours classifiers using a hybrid feature representation of RDKit descriptors and 2048-bit ECFP4 fingerprints. The platform also integrates AutoDock Vina for web-based molecular docking for binding affinity, poses prediction and ADMET-AI for pharmacokinetics estimation.

**Results:** The SVM model demonstrated the strongest predictive capability, achieving a top test accuracy of 0.966 and a ROC-AUC of 0.992. Benchmarking across five docking tools confirmed that AutoDock Vina successfully balanced computational automation with literature-consistent binding affinity replication. The final architecture provides rapid interactive 2D/3D visualizations integrated with downstream analysis tools.

**Conclusion:** Sanjeevani provides an open-access, one-stop pipeline that bridges the gap between raw natural product data and actionable computational screening, accelerating natural product-based oncology drug discovery.

**GRAPHICAL ABSTRACT:** 
