## Supplementary table S1 for "Sanjeevani: A manually curated anti-cancerous phytochemical database integrated with tools"

### Sheet: Sheet1
Run	Model	CV_Accuracy	Train_Accuracy	Test_Accuracy	Train_ROC_AUC	Test_ROC_AUC	Precision	Recall	F1	MCC	Best_Params
1	RF	0.952309	0.997019	0.953368	1	0.987124	0.959077	0.94715	0.953076	0.906806	{'max_depth': 25, 'n_estimators': 400}
1	SVM	0.958527	0.993261	0.966321	0.999578	0.989904	0.962963	0.969948	0.966443	0.932667	{'C': 100, 'gamma': 'auto'}
1	KNN	0.938829	0.960472	0.939378	0.995762	0.970758	0.93002	0.950259	0.940031	0.878965	{'metric': 'euclidean', 'n_neighbors': 4, 'weights': 'uniform'}
2	RF	0.952567	0.996112	0.950777	0.999984	0.985193	0.940283	0.962694	0.951357	0.901811	{'max_depth': 25, 'n_estimators': 500}
2	SVM	0.960991	0.978875	0.953886	0.997075	0.98814	0.937126	0.973057	0.954753	0.90844	{'C': 10, 'gamma': 0.001}
2	KNN	0.941554	0.962934	0.933679	0.995866	0.964547	0.909091	0.963731	0.935614	0.868928	{'metric': 'euclidean', 'n_neighbors': 4, 'weights': 'uniform'}
3	RF	0.951271	1	0.951295	1	0.984647	0.949432	0.953368	0.951396	0.902598	{'max_depth': 35, 'n_estimators': 200}
3	SVM	0.959826	0.979523	0.958031	0.997203	0.990343	0.950102	0.966839	0.958398	0.916204	{'C': 10, 'gamma': 0.001}
3	KNN	0.94103	0.962286	0.937824	0.995864	0.965238	0.922078	0.956477	0.938962	0.876258	{'metric': 'euclidean', 'n_neighbors': 4, 'weights': 'uniform'}
4	RF	0.951662	0.998704	0.954404	0.999998	0.988229	0.953464	0.95544	0.954451	0.90881	{'max_depth': 30, 'n_estimators': 500}
4	SVM	0.957883	0.998186	0.957513	0.999951	0.989825	0.951894	0.963731	0.957775	0.915097	{'C': 100, 'gamma': 0.001}
4	KNN	0.938184	0.961897	0.936269	0.995636	0.970822	0.921	0.954404	0.937405	0.873113	{'metric': 'euclidean', 'n_neighbors': 4, 'weights': 'uniform'}
5	RF	0.950233	0.995853	0.953886	0.999975	0.987976	0.946029	0.962694	0.954289	0.907913	{'max_depth': 25, 'n_estimators': 100}
5	SVM	0.958267	0.99365	0.962694	0.999508	0.989414	0.950555	0.976166	0.96319	0.925725	{'C': 100, 'gamma': 'auto'}
5	KNN	0.939865	0.961249	0.934715	0.995501	0.968726	0.914936	0.958549	0.936235	0.87042	{'metric': 'euclidean', 'n_neighbors': 4, 'weights': 'uniform'}
6	RF	0.953862	0.999741	0.945078	1	0.984892	0.939611	0.951295	0.945417	0.890224	{'max_depth': 40, 'n_estimators': 400}
6	SVM	0.959692	0.993261	0.956477	0.999568	0.98899	0.941825	0.973057	0.957187	0.913456	{'C': 100, 'gamma': 'auto'}
6	KNN	0.939733	0.961379	0.938342	0.995865	0.968306	0.915521	0.965803	0.93999	0.878009	{'metric': 'euclidean', 'n_neighbors': 4, 'weights': 'uniform'}
7	RF	0.949716	0.995464	0.958549	0.999976	0.988379	0.952917	0.964767	0.958805	0.917169	{'max_depth': 25, 'n_estimators': 100}
7	SVM	0.957751	0.977838	0.965803	0.997199	0.991534	0.953582	0.979275	0.966258	0.931945	{'C': 10, 'gamma': 0.001}
7	KNN	0.938569	0.960213	0.953368	0.99545	0.976731	0.934459	0.97513	0.954361	0.907596	{'metric': 'euclidean', 'n_neighbors': 4, 'weights': 'uniform'}
8	RF	0.952567	0.998574	0.957513	1	0.987662	0.955624	0.959585	0.957601	0.915034	{'max_depth': 30, 'n_estimators': 300}
8	SVM	0.958918	0.993261	0.958549	0.999672	0.988851	0.945619	0.973057	0.959142	0.917485	{'C': 100, 'gamma': 'auto'}
8	KNN	0.940254	0.961768	0.943523	0.995733	0.968023	0.919608	0.972021	0.945088	0.888491	{'metric': 'euclidean', 'n_neighbors': 4, 'weights': 'uniform'}
9	RF	0.952568	0.999741	0.95544	1	0.989217	0.959248	0.951295	0.955255	0.910912	{'max_depth': 40, 'n_estimators': 300}
9	SVM	0.957881	0.978357	0.960622	0.996904	0.990737	0.954035	0.967876	0.960905	0.92134	{'C': 10, 'gamma': 0.001}
9	KNN	0.938831	0.959694	0.939896	0.995544	0.970282	0.928355	0.953368	0.940695	0.880112	{'metric': 'euclidean', 'n_neighbors': 4, 'weights': 'uniform'}
10	RF	0.950364	0.99987	0.956477	1	0.988573	0.971123	0.940933	0.955789	0.913395	{'max_depth': 40, 'n_estimators': 200}
10	SVM	0.958269	0.979134	0.962176	0.99705	0.992189	0.961698	0.962694	0.962196	0.924353	{'C': 10, 'gamma': 0.001}
10	KNN	0.936495	0.961638	0.948705	0.995745	0.970756	0.938259	0.960622	0.949309	0.897664	{'metric': 'euclidean', 'n_neighbors': 4, 'weights': 'uniform'}
