## Supplementary table S2 for "Sanjeevani: A manually curated anti-cancerous phytochemical database integrated with tools"

### Sheet: Sheet1
ADMET Property	Official ADMET-AI Website	Sanjeevani Server Prediction	Difference
AMES	0.348887	0.348887	8.94e-09
AMES_drugbank_approved_percentile	71.4618	71.4618	0
BBB_Martins	0.410653	0.410653	5.96e-09
BBB_Martins_drugbank_approved_percentile	25.126	25.126	0
Bioavailability_Ma	0.498951	0.498951	3.58e-08
Bioavailability_Ma_drugbank_approved_percentile	19.3098	19.3098	0
CYP1A2_Veith	0.504116	0.504116	2.98e-08
CYP1A2_Veith_drugbank_approved_percentile	83.0167	83.0167	0
CYP2C19_Veith	0.662486	0.662486	2.38e-08
CYP2C19_Veith_drugbank_approved_percentile	89.8022	89.8022	0
CYP2C9_Substrate_CarbonMangels	0.225014	0.225014	1.49e-08
CYP2C9_Substrate_CarbonMangels_drugbank_approved_percentile	66.7701	66.7701	0
CYP2C9_Veith	0.64622	0.64622	3.58e-08
CYP2C9_Veith_drugbank_approved_percentile	93.8348	93.8348	0
CYP2D6_Substrate_CarbonMangels	0.0763614	0.0763614	1.19e-08
CYP2D6_Substrate_CarbonMangels_drugbank_approved_percentile	41.993	41.993	0
CYP2D6_Veith	0.124199	0.124199	5.96e-09
CYP2D6_Veith_drugbank_approved_percentile	66.266	66.266	0
CYP3A4_Substrate_CarbonMangels	0.589072	0.589072	0
CYP3A4_Substrate_CarbonMangels_drugbank_approved_percentile	59.4804	59.4804	0
CYP3A4_Veith	0.781064	0.781064	0
CYP3A4_Veith_drugbank_approved_percentile	90.1512	90.1512	0
Caco2_Wang	-5.15557	-5.15557	5.19e-08
Caco2_Wang_drugbank_approved_percentile	39.3176	39.3176	0
Carcinogens_Lagunin	0.138257	0.138257	7.45e-10
Carcinogens_Lagunin_drugbank_approved_percentile	46.8399	46.8399	0
Clearance_Hepatocyte_AZ	76.2254	76.2254	0.000002
Clearance_Hepatocyte_AZ_drugbank_approved_percentile	80.6902	80.6902	0
Clearance_Microsome_AZ	47.2791	47.2792	0.00000136
Clearance_Microsome_AZ_drugbank_approved_percentile	75.6107	75.6107	0
ClinTox	0.0692982	0.0692982	0
ClinTox_drugbank_approved_percentile	43.1563	43.1563	0
DILI	0.791831	0.791831	1.19e-08
DILI_drugbank_approved_percentile	70.8414	70.8414	0
HIA_Hou	0.986287	0.986287	1.19e-08
HIA_Hou_drugbank_approved_percentile	39.1237	39.1237	0
Half_Life_Obach	-20.7383	-20.7383	0.00000179
Half_Life_Obach_drugbank_approved_percentile	7.75494	7.75494	0
HydrationFreeEnergy_FreeSolv	-9.45213	-9.45213	9.48e-08
HydrationFreeEnergy_FreeSolv_drugbank_approved_percentile	52.0744	52.0744	0
LD50_Zhu	1.44497	1.44497	2.28e-08
LD50_Zhu_drugbank_approved_percentile	5.81621	5.81621	0
Lipinski	4	4	0
Lipinski_drugbank_approved_percentile	63.8038	63.8038	0
Lipophilicity_AstraZeneca	2.70665	2.70665	2.95e-08
Lipophilicity_AstraZeneca_drugbank_approved_percentile	74.1373	74.1373	0
NR-AR	0.0414456	0.0414456	0
NR-AR-LBD	0.0382892	0.0382892	2.79e-09
NR-AR-LBD_drugbank_approved_percentile	80.5739	80.5739	0
NR-AR_drugbank_approved_percentile	68.3986	68.3986	0
NR-AhR	0.365126	0.365126	1.49e-08
NR-AhR_drugbank_approved_percentile	89.2982	89.2982	0
NR-Aromatase	0.188141	0.188141	1.19e-08
NR-Aromatase_drugbank_approved_percentile	84.2962	84.2962	0
NR-ER	0.231854	0.231854	1.49e-08
NR-ER-LBD	0.162206	0.162206	3.13e-08
NR-ER-LBD_drugbank_approved_percentile	92.2838	92.2838	0
NR-ER_drugbank_approved_percentile	83.5983	83.5983	0
NR-PPAR-gamma	0.203851	0.203851	5.96e-09
NR-PPAR-gamma_drugbank_approved_percentile	95.3083	95.3083	0
PAMPA_NCATS	0.726374	0.726374	1.19e-08
PAMPA_NCATS_drugbank_approved_percentile	47.9643	47.9643	0
PPBR_AZ	91.5228	91.5228	8.13e-07
PPBR_AZ_drugbank_approved_percentile	76.3862	76.3862	0
Pgp_Broccatelli	0.605191	0.605191	2.38e-08
Pgp_Broccatelli_drugbank_approved_percentile	79.9922	79.9922	0
QED	0.548123	0.548123	0
QED_drugbank_approved_percentile	54.0132	54.0132	0
SR-ARE	0.572733	0.572733	0
SR-ARE_drugbank_approved_percentile	87.0492	87.0492	0
SR-ATAD5	0.202015	0.202015	3.58e-08
SR-ATAD5_drugbank_approved_percentile	93.9899	93.9899	0
SR-HSE	0.549188	0.549188	2.98e-08
SR-HSE_drugbank_approved_percentile	97.4796	97.4796	0
SR-MMP	0.568059	0.568059	2.98e-08
SR-MMP_drugbank_approved_percentile	87.9023	87.9023	0
SR-p53	0.389811	0.389811	2.38e-08
SR-p53_drugbank_approved_percentile	93.292	93.292	0
Skin_Reaction	0.607215	0.607215	2.38e-08
Skin_Reaction_drugbank_approved_percentile	67.119	67.119	0
Solubility_AqSolDB	-5.12899	-5.12899	8.45e-08
Solubility_AqSolDB_drugbank_approved_percentile	12.6018	12.6018	0
VDss_Lombardo	-7.03662	-7.03662	1.41e-07
VDss_Lombardo_drugbank_approved_percentile	4.34277	4.34277	0
hERG	0.489041	0.489041	0
hERG_drugbank_approved_percentile	63.0089	63.0089	0
hydrogen_bond_acceptors	6	6	0
hydrogen_bond_acceptors_drugbank_approved_percentile	69.5037	69.5037	0
hydrogen_bond_donors	2	2	0
hydrogen_bond_donors_drugbank_approved_percentile	60.8569	60.8569	0
logP	3.3699	3.3699	0
logP_drugbank_approved_percentile	67.2354	67.2354	0
molecular_weight	368.385	368.385	0
molecular_weight_drugbank_approved_percentile	57.7743	57.7743	0
stereo_centers	0	0	0
stereo_centers_drugbank_approved_percentile	22.4893	22.4893	0
tpsa	93.06	93.06	0
tpsa_drugbank_approved_percentile	63.2997	63.2997	0
